# Combinatorial CRISPR screen reveals *FYN* and *KDM4* as targets for synergistic drug combination for treating triple negative breast cancer

**DOI:** 10.1101/2023.11.08.566220

**Authors:** Tackhoon Kim, Byung-Sun Park, Soobeen Heo, Heeju Jeon, Jaeyeal Kim, Donghwa Kim, Sang Kook Lee, So-Youn Jung, Sun-Young Kong, Timothy K. Lu

## Abstract

Tyrosine kinases play a crucial role in cell proliferation and survival and are extensively investigated as targets for cancer treatment. However, the efficacy of most tyrosine kinase inhibitors (TKIs) in cancer therapy is limited due to resistance. In this study, we identify a synergistic combination therapy involving TKIs for the treatment of triple negative breast cancer. By employing pairwise tyrosine kinase knockout CRISPR screens, we identify *FYN* and *KDM4* as critical targets whose inhibition enhances the effectiveness of TKIs, such as NVP-ADW742 (IGF-1R inhibitor), gefitinib (EGFR inhibitor), and imatinib (ABL inhibitor) both *in vitro* and *in vivo*. Mechanistically, treatment with TKIs upregulates the transcription of *KDM4*, which in turn demethylates H3K9me3 at *FYN* enhancer for *FYN* transcription. This compensatory activation of *FYN* and *KDM4* contributes to the resistance against TKIs. *FYN* expression is associated with therapy resistance and persistence by demonstrating its upregulation in various experimental models of drug-tolerant persisters and residual disease following targeted therapy, chemotherapy, and radiotherapy. Collectively, our study provides novel targets and mechanistic insights that can guide the development of effective combinatorial targeted therapies, thus maximizing the therapeutic benefits of TKIs.
