## Supplementary dataset S2 for "Combinatorial CRISPR screen reveals *FYN* and *KDM4* as targets for synergistic drug combination for treating triple negative breast cancer"

### Sheet: Sheet1
Figure 2F
	PP2 0uM		PP2 2uM		PP2 4uM		PP2 6uM		PP2 8uM
ADW742 0uM	0.99435	1.00565	0.99435	0.928814	0.910734	0.892655	0.820339	0.858757	0.872316	0.879096
ADW742 0.8uM	1.17062	1.06441	0.912994	0.874576	0.833898	0.729944	0.700565	0.748023	0.657627	0.727684
ADW742 1.6uM	1.23164	1.09605	0.906215	0.818079	0.723164	0.653107	0.623729	0.535593	0.560452	0.589831
ADW742 2.4uM	1.19774	1.08927	0.842938	0.770621	0.684746	0.549153	0.515254	0.519774	0.445198	0.479096
ADW742 3.2uM	1.1774	0.894915	0.59435	0.508475	0.413559	0.429379	0.429379	0.388701	0.316384	0.363842
ADW742 4uM	0.770621	0.684746	0.39774	0.329944	0.309605	0.332203	0.309605	0.277966	0.232768	0.230508
	PP2 0uM		PP2 2uM		PP2 4uM		PP2 6uM		PP2 8uM
Gefitinib 0uM	1.05329	0.946708	0.869383	0.835946	0.861024	0.77325	0.831766	0.806688	0.821317	0.746082
Gefitinib 2uM	1.04493	0.950888	0.902821	0.852665	0.840125	0.792059	0.792059	0.76907	0.77325	0.806688
Gefitinib 4uM	1.08046	0.909091	0.838036	0.823406	0.792059	0.746082	0.739812	0.683386	0.695925	0.695925
Gefitinib 6uM	1.07628	0.91954	0.802508	0.77534	0.689655	0.656217	0.654127	0.710554	0.6186	0.683386
Gefitinib 8uM	0.957158	0.898642	0.777429	0.712644	0.649948	0.639498	0.562173	0.681296	0.578892	0.553814
Gefitinib 10uM	0.806688	0.725183	0.645768	0.61442	0.557994	0.526646	0.514107	0.539185	0.388715	0.476489
	PP2 0uM		PP2 2uM		PP2 4uM		PP2 6uM		PP2 8uM
Imatinib 0uM	0.980932	1.01907	0.966102	0.947034	1.05508	0.930085	0.870763	0.904661	0.858051	0.832627
Imatinib 3.2uM	1.33263	1.08475	1.04661	0.983051	1.02542	0.90678	0.879237	0.911017	0.896186	0.864407
Imatinib 6.4uM	1.36017	1.07415	1.01907	0.989407	0.92161	0.858051	0.862288	0.883475	0.811441	0.855932
Imatinib 9.6uM	1.30297	1.18008	0.919492	0.870763	0.832627	0.783898	0.779661	0.783898	0.675847	0.754237
Imatinib 12.8uM	1.23941	0.838983	0.794492	0.773305	0.766949	0.733051	0.699153	0.699153	0.608051	0.610169
Imatinib 16uM	0.807203	0.985169	0.728814	0.790254	0.646186	0.622881	0.548729	0.555085	0.544492	0.521186
Figure 3J
	QC6352 0nM		QC6352 25nM		QC6352 50nM		QC6352 75nM		QC6352 100nM
ADW742 0uM	0.962829	1.03717	0.955576	0.922937	0.852221	0.819583	0.81233	0.766999	0.790571	0.768812
ADW742 0.8uM	1.1097	1.10789	1.03536	1.01723	0.933817	0.913871	0.837715	0.841342	0.852221	0.850408
ADW742 1.6uM	1.16047	1.05893	1.0553	0.999093	0.872167	0.890299	0.926564	0.843155	0.893926	0.897552
ADW742 2.4uM	1.15141	1.13146	0.892112	0.964642	0.830462	0.881233	0.747053	0.754306	0.808704	0.808704
ADW742 3.2uM	1.09882	0.93563	0.681777	0.654578	0.669084	0.603808	0.56029	0.57117	0.49864	0.553037
ADW742 4uM	0.766999	0.846782	0.478694	0.429737	0.453309	0.377153	0.377153	0.378966	0.3699	0.348141
	QC6352 0nM		QC6352 25nM		QC6352 50nM		QC6352 75nM		QC6352 100nM
Gefitinib 0uM	1.00709	0.992908	0.93617	0.842958	0.844985	0.745694	0.733536	0.755826	0.759878	0.735562
Gefitinib 2uM	0.98075	0.972644	0.798379	0.784195	0.725431	0.739615	0.695035	0.682877	0.660588	0.676798
Gefitinib 4uM	0.95846	1.02128	0.73151	0.701114	0.613982	0.601824	0.52077	0.530902	0.561297	0.60385
Gefitinib 6uM	1.04965	0.956434	0.723404	0.682877	0.569402	0.571429	0.49848	0.504559	0.522796	0.551165
Gefitinib 8uM	0.986829	0.881459	0.695035	0.634245	0.56535	0.524823	0.52077	0.478217	0.522796	0.502533
Gefitinib 10uM	0.776089	0.802432	0.676798	0.634245	0.559271	0.534954	0.549139	0.541033	0.536981	0.559271
	QC6352 0nM		QC6352 25nM		QC6352 50nM		QC6352 75nM		QC6352 100nM
Imatinib 0uM	0.986	1.014	0.846	0.78	0.762	0.724	0.742	0.722	0.74	0.728
Imatinib 3.2uM	0.97	0.906	0.792	0.776	0.662	0.62	0.576	0.626	0.604	0.664
Imatinib 6.4uM	1.048	1.038	0.662	0.594	0.474	0.466	0.426	0.46	0.442	0.464
Imatinib 9.6uM	0.984	0.938	0.608	0.516	0.43	0.398	0.316	0.342	0.398	0.416
Imatinib 12.8uM	0.914	0.864	0.48	0.432	0.354	0.338	0.352	0.36	0.342	0.368
Imatinib 16uM	0.658	0.674	0.42	0.39	0.39	0.37	0.34	0.34	0.372	0.382
Figure S4B
	Saracatinib 0uM		Saracatinib 2uM		Saracatinib 4uM		Saracatinib 6uM		Saracatinib 8uM
ADW742 0uM	0.978166	1.02183	1.04803	1.04803	0.873362	0.759825	0.689956	0.759825	0.593886	0.655022
ADW742 0.8uM	1.02183	1.00437	0.908297	0.978166	0.751092	0.742358	0.567686	0.550218	0.497817	0.480349
ADW742 1.6uM	1.0393	0.9869	0.925764	0.934498	0.79476	0.707424	0.585153	0.524017	0.436681	0.41048
ADW742 2.4uM	1.02183	1.02183	0.908297	0.855895	0.646288	0.611354	0.480349	0.471616	0.445415	0.427948
ADW742 3.2uM	1.07424	1.04803	0.812227	0.777293	0.628821	0.681223	0.585153	0.454148	0.427948	0.436681
ADW742 4uM	1.0131	1.0393	0.925764	0.873362	0.751092	0.628821	0.585153	0.637555	0.497817	0.462882
	Saracatinib 0uM		Saracatinib 2uM		Saracatinib 4uM		Saracatinib 6uM		Saracatinib 8uM
Gefitinib 0uM	0.980645	1.01935	0.967742	0.946237	0.950538	0.890323	0.855914	0.847312	0.860215	0.860215
Gefitinib 2uM	0.989247	0.976344	0.92043	0.929032	0.886022	0.817204	0.847312	0.873118	0.804301	0.821505
Gefitinib 4uM	1.04946	0.976344	0.916129	0.924731	0.886022	0.808602	0.804301	0.817204	0.812903	0.8
Gefitinib 6uM	0.984946	0.941935	0.877419	0.851613	0.847312	0.791398	0.739785	0.752688	0.769892	0.744086
Gefitinib 8uM	0.92043	0.903226	0.825806	0.778495	0.769892	0.696774	0.731183	0.709677	0.748387	0.731183
Gefitinib 10uM	0.877419	0.864516	0.812903	0.808602	0.774194	0.774194	0.705376	0.726882	0.735484	0.701075
	Saracatinib 0uM		Saracatinib 2uM		Saracatinib 4uM		Saracatinib 6uM		Saracatinib 8uM
Imatinib 0uM	1.00794	0.992063	0.940476	0.880952	0.876984	0.884921	0.873016	0.884921	0.853175	0.896825
Imatinib 3.2uM	1.00397	0.912698	0.84127	0.912698	0.809524	0.857143	0.829365	0.845238	0.809524	0.873016
Imatinib 6.4uM	1.02778	0.924603	0.813492	0.853175	0.809524	0.757937	0.72619	0.75	0.734127	0.793651
Imatinib 9.6uM	0.960317	0.825397	0.797619	0.805556	0.746032	0.714286	0.722222	0.706349	0.718254	0.765873
Imatinib 12.8uM	0.952381	0.845238	0.77381	0.761905	0.722222	0.702381	0.698413	0.698413	0.690476	0.718254
Imatinib 16uM	0.845238	0.84127	0.75	0.742063	0.674603	0.690476	0.686508	0.670635	0.68254	0.68254
